# DemuxHMM: large-scale single-cell embryo profiling via recombination barcoding

**DOI:** 10.64898/2026.02.23.703392

**Authors:** Anton Afanassiev, Kevin Wei, Nozomu Yachie, Kenji Sugioka, Geoffrey Schiebinger

## Abstract

High-resolution developmental time-courses with single-cell RNA sequencing (scRNA-seq) increasingly target trajectory inference and other analyses in the study of development and disease. Researchers can efficiently generate these datasets by pooling individuals and inferring cell-to-individual mappings after sequencing, in a process called demultiplexing. Existing demultiplexing methods face limitations in the number of timepoints they can support, due to either the need for individual-by-individual processing or reduced accuracy at large numbers of individuals. To address these limitations, we introduce a computational framework for demultiplexing large-scale, individual-resolved datasets. Our framework includes a recombination-aware demultiplexing method, DemuxHMM, which uses a Hidden Markov Model (HMM) to explicitly model contiguous SNP patterns that arise from simple breeding schemes. We demonstrate substantial performance and scalability gains from this recombination-aware approach on both a real Diversity Outbred (DO) mouse data and a simulated Drosophila dataset. This performance demonstrates the value of the method when used for common applications on model organisms such as time series, crossover position inference, and eQTLS, among others.

**Author summary:** To study aspects of various species, researchers measure ribonucleic acid (RNA) expression at the single-cell level for increasingly large cohorts of individuals. When the number of individuals is very large, mapping cells back to the individual of origin (demultiplexing) using lab techniques is costly and time-consuming. An emerging class of methods addresses this by using natural variation between individuals as a type of barcode to demultiplex. We create an algorithm in this class which works in scenarios where researchers breed organisms in defined cross schemes, which are common among model organisms. The breeding approach creates predictable patterns in the barcodes that our algorithm can exploit for greater performance and scalability. In this paper, we show that the approach works well on a real mouse dataset and compare it against competing methods on a rigorous simulated data test suite.
