## Supplemental Table 1 for "DemuxHMM: large-scale single-cell embryo profiling via recombination barcoding"

### Sheet: Sheet1
Mouse ID	DO Generation	Note
157	25
158	25
159	25
160	25
161	25
163	25
165	25
166	25
167	25
168	25
171	25
172	25
173	25
175	25
176	25	Not in originally provided spec sheet due to exclusion. DO generation is infered.
177	25
178	25
179	25
180	25
181	25
182	25
183	25
185	26
186	26
187	26
188	26
189	26
190	26
193	26
194	26
195	26
196	26
197	26
198	26
199	26
200	26
201	26
202	26
203	26
204	26
206	26
209	26
215	26
218	26
219	26
220	26
221	26
222	26
223	26
224	26
225	26
226	26
227	26
230	26
231	26
232	26
233	26
235	26
236	26
237	26
241	26
242	26
243	26
244	26	Not in originally provided spec sheet due to exclusion. DO generation is infered.
245	26
246	26
249	27
251	27
252	27
253	27
255	27
256	27
257	27
258	27
259	27
262	27
264	27
